# Higher resolution pooled genome-wide CRISPR knockout screening in Drosophila cells using Integration and Anti-CRISPR (IntAC)

**DOI:** 10.1101/2024.09.19.613976

**Authors:** Raghuvir Viswanatha, Samuel Entwisle, Claire Hu, Kelly Reap, Matthew Butnaru, Stephanie E. Mohr, Norbert Perrimon

## Abstract

CRISPR screens enable systematic, scalable genotype-to-phenotype mapping. We previously developed a pooled CRISPR screening method for *Drosophila melanogaster* and mosquito cell lines using plasmid transfection and site-specific integration to introduce single guide (sgRNA) libraries, followed by PCR and sequencing of integrated sgRNAs. While effective, the method relies on early constitutive Cas9 activity that potentially can lead to discrepancies between genome edits and sgRNAs detected by PCR, reducing screen accuracy. To address this issue, we introduce a new method to co-transfect a plasmid expressing the anti-CRISPR protein AcrIIa4 to suppress Cas9 activity during early sgRNA expression, which we term “IntAC” (integrase with anti-CRISPR). IntAC allowed us to construct a new CRISPR screening approach driven by the high strength *dU6:3* promoter. This new library dramatically improved precision-recall of fitness genes across the genome, retrieving 90-95% of essential gene groups within 5% error, allowing us to generate the most comprehensive list of cell fitness genes yet assembled for *Drosophila*. Our analysis determined that elevated sgRNA levels, made permissible by the IntAC approach, drove much of the improvement. The *Drosophila* fitness genes show strong correlation with human fitness genes and underscore the effects of paralogs on gene essentiality. We further demonstrate that IntAC combined with a targeted sgRNA sub-library enabled precise positive selection of a transporter under solute overload. IntAC represents a straightforward enhancement to existing *Drosophila* CRISPR screening methods, dramatically increasing accuracy, and might also be broadly applicable to virus-free CRISPR screens in other cell types, including mosquito, lepidopteran, tick, and mammalian cells.
