## Supplemental Table 2 for "Higher resolution pooled genome-wide CRISPR knockout screening in Drosophila cells using Integration and Anti-CRISPR (IntAC)"

### Sheet: Putative Fitness Gene Groups
Dosophila Gene	Drosophila Symbol	v.2_CRISPR_Z-score	Putative Human Orthologs	Human Orthologs Minimum Q1 CERES
FBgn0267330	KdelR	-24.678	KDELR2, KDELR1, KDELR3	-0.10915
FBgn0262739	AGO1	-23.136	AGO4, AGO1, AGO2, AGO3	-0.128196
FBgn0039830	ATPsynC	-21.404	ATP5MC3, ATP5MC1, ATP5MC2	-0.410919
FBgn0032006	Pvr	-20.848	FLT1, KDR, FLT4	-0.109231
FBgn0037607	CG8036	-20.594	TKTL2, TKTL1, TKT	-0.318314
FBgn0000579	Eno	-19.787	ENO1, ENO2, ENO3	-0.424838
FBgn0026418	Hsc70Cb	-19.196	HSPA4, HSPH1, HSPA4L	-0.0548152
FBgn0052000	CG32000	-18.758	ATP13A4, ATP13A5, ATP13A2, ATP13A3	-0.0318193
FBgn0263396	sqd	-18.464	HNRNPAB, HNRNPD, HNRNPDL	-0.168817
FBgn0011785	BRWD3	-17.342	BRWD3, PHIP, BRWD1	-0.149678
FBgn0016794	dos	-17.134	GAB1, GAB2, GAB4	-0.170552
FBgn0011766	E2f1	-17.103	E2F1, E2F2, E2F3	-0.262713
FBgn0051992	gw	-16.97	TNRC6C, TNRC6A, TNRC6B	-0.0546152
FBgn0013717	not	-16.83	USP22, USP27X, USP51	-0.00330263
FBgn0014010	Rab5	-16.72	RAB5C, RAB5B, RAB5A	-0.222107
FBgn0003205	Ras85D	-16.435	KRAS, NRAS, HRAS	-0.396192
FBgn0259214	PMCA	-16.414	ATP2B4, ATP2B2, ATP2B1, ATP2B3	-0.152213
FBgn0014020	Rho1	-15.65	RHOA, RHOC, RHOB	-0.344161
FBgn0015296	Shc	-15.627	SHC4, SHC1, SHC3, SHC2	-0.218944
FBgn0033179	p47	-15.554	UBXN2B, UBXN2A, NSFL1C	-0.139626
FBgn0039559	Mes-4	-15.524	NSD3, NSD2, NSD1	-0.106476
FBgn0038195	CG3061	-14.436	DNAJB12, DNAJB14, DNAJC18	-0.201075
FBgn0026370	SRPK	-14.215	SRPK3, SRPK1, SRPK2	-0.0947
FBgn0034494	CG10444	-14.068	SLC5A5, SLC5A6, SLC5A12, SLC5A8	-0.129884
FBgn0003660	Syb	-13.763	VAMP1, VAMP2, VAMP3	-0.0091216
FBgn0011205	fbl	-13.207	PANK2, PANK1, PANK3	-0.121955
FBgn0261573	CoRest	-12.965	RCOR1, RCOR3, RCOR2	-0.355397
FBgn0003514	sqh	-12.682	MYL9, MYL12A, MYL12B	-0.109615
FBgn0027951	MTA1-like	-11.814	MTA1, MTA2, MTA3	-0.211893
FBgn0035207	CG9153	-11.746	HERC4, HERC3, HERC5	-0.0387801
FBgn0000221	brn	-11.6	B3GNT7, B3GNT5, B3GALT1, B3GNT9, B3GNT3, B3GNT6	-0.127996
FBgn0265434	zip	-11.511	MYH10, MYH9, MYH11, MYH14	-0.409578
FBgn0014388	sty	-11.427	SPRY2, SPRY1, SPRY3, SPRY4	0.00341458
FBgn0011202	dia	-11.321	DIAPH2, DIAPH3, DIAPH1	-0.158743
FBgn0036030	CG6767	-11.129	PRPS1L1, PRPS1, PRPS2	0.0164007
FBgn0037980	CG3313	-11.004	DCAF12, DCAF12L1, DCAF12L2	0.0148424
FBgn0003525	stg	-10.965	CDC25A, CDC25B, CDC25C	-0.25731
FBgn0003071	Pfk	-10.641	PFKM, PFKP, PFKL	-0.0427841
FBgn0052423	shep	-10.575	RBMS2, RBMS1, RBMS3	-0.121777
FBgn0039056	CenB1A	-10.408	ACAP1, ACAP3, ACAP2	-0.104232
FBgn0033155	Br140	-10.248	BRPF1, BRPF3, BRD1	-0.235892
FBgn0053182	Kdm4B	-10.104	KDM4A, KDM4E, KDM4D, KDM4C, KDM4B	-0.080862
FBgn0014870	Psi	-10.091	KHSRP, FUBP1, FUBP3	-0.264915
FBgn0002441	l(3)mbt	-10.078	L3MBTL4, L3MBTL3, L3MBTL1	-0.123953
FBgn0003117	pnr	-10.005	GATA4, GATA5, GATA6	-0.0291349
FBgn0030638	CG11655	-9.7333	SLC10A3, SLC10A5, SLC10A2, SLC10A6, SLC10A1	0.00502876
FBgn0001222	Hsf	-9.6461	HSF4, HSF1, HSF2	-0.366322
FBgn0000575	emc	-9.5492	ID4, ID1, ID2, ID3	-0.085593
FBgn0044323	Cka	-9.5027	STRN3, STRN4, STRN	-0.127968
FBgn0003079	Raf	-8.949	BRAF, ARAF, RAF1	-0.0891619
FBgn0036556	CG5830	-8.7609	CTDSP1, CTDSP2, CTDSPL	-0.104248
FBgn0001291	Jra	-8.76	JUNB, JUN, JUND	-0.24456
FBgn0000339	cni	-8.6277	CNIH1, CNIH3, CNIH2	-0.175111
FBgn0013343	Syx1A	-8.1963	STX2, STX3, STX1A, STX1B	-0.054419
FBgn0024804	Dbp80	-7.8302	DDX19B, DDX19A, DDX25	-0.245948
FBgn0262975	cnc	-7.8166	NFE2L2, NFE2L1, NFE2	-0.168322
FBgn0039229	Saf-B	-7.7745	SAFB, SLTM, SAFB2	-0.203688
FBgn0039743	CG7946	-7.3886	PSIP1, HDGF, HDGFL2, HDGFL1, HDGFL3	-0.136284
FBgn0025463	Bap60	-7.3057	SMARCD3, SMARCD1, SMARCD2	-0.204214
FBgn0034534	maf-S	-7.2479	MAFG, MAFK, MAFF	-0.135832
FBgn0030082	HP1b	-7.2274	CBX1, CBX3, CBX5	-0.495027
FBgn0010422	TfIIS	-7.1588	TCEA1, TCEA3, TCEA2	-0.0546011
FBgn0010379	Akt1	-7.1442	AKT3, AKT1, AKT2	-0.0793729
FBgn0052062	A2bp1	-7.1201	RBFOX2, RBFOX3, RBFOX1	-0.0786896
FBgn0015278	Pi3K68D	-7.0658	PIK3C2B, PIK3C2G, PIK3C2A	0.0124224
FBgn0020251	sfl	-6.9398	NDST3, NDST4, NDST1, NDST2	-0.0450141
FBgn0033259	CG11210	-6.9096	TMEM63A, TMEM63C, TMEM63B	-0.0771153
FBgn0262735	Imp	-6.8978	IGF2BP3, IGF2BP1, IGF2BP2	-0.13562
FBgn0027066	Eb1	-6.549	MAPRE3, MAPRE2, MAPRE1	-0.287758
FBgn0025742	mtm	-6.498	MTMR2, MTMR1, MTM1	-0.00506723
FBgn0041781	SCAR	-6.4719	WASF2, WASF1, WASF3	-0.205898
FBgn0003612	Su(var)2-10	-6.4097	PIAS1, PIAS3, PIAS2, PIAS4	-0.195409
FBgn0020622	Pi3K21B	-6.3806	PIK3R3, PIK3R2, PIK3R1	-0.103992
FBgn0043070	MESK2	-6.2584	NDRG4, NDRG3, NDRG1, NDRG2	-0.0812893
FBgn0032633	Lrch	-6.2333	LRCH4, LRCH1, LRCH3, LRCH2	-0.136315
FBgn0261564	Reep1	-6.1464	REEP2, REEP4, REEP1, REEP3	-0.13709
FBgn0040529	COX7A	-6.1139	COX7A2, COX7A2L, COX7A1	-0.0655047
FBgn0014184	Oda	-6.0768	OAZ2, OAZ1, OAZ3	-0.0846467
FBgn0004875	enc	-6.0137	ARPP21, R3HDM2, R3HDM1	-0.00912851
FBgn0001186	Hex-A	-6.0041	HK2, HK3, HKDC1, GCK, HK1	-0.268627
FBgn0024889	Kap-alpha1	-5.9213	KPNA6, KPNA1, KPNA5	-0.172582
FBgn0030141	Gga	-5.6985	GGA2, GGA1, GGA3	-0.117547
FBgn0035498	Fit1	-5.6826	FERMT2, FERMT1, FERMT3	-0.379761
FBgn0002914	Myb	-5.6737	MYB, MYBL2, MYBL1	-0.426265
FBgn0264785	Hph	-5.4697	EGLN3, EGLN1, EGLN2	-0.229817
FBgn0001139	gro	-5.4197	TLE4, TLE3, TLE1, TLE2	-0.0593851
FBgn0028497	CG3530	-5.4182	MTMR6, MTMR7, MTMR8	-0.101208
FBgn0022986	qkr58E-1	-5.3519	KHDRBS3, KHDRBS1, KHDRBS2	-0.148164
FBgn0260934	par-1	-5.3254	MARK4, MARK3, MARK1, MARK2	-0.216512
FBgn0002525	Lam	-5.2414	LMNB2, LMNA, LMNB1	-0.248768
FBgn0035688	CG10289	-5.2172	PPP6R1, PPP6R2, PPP6R3	-0.263113
FBgn0027561	CG18659	-5.2073	DENND1B, DENND1C, DENND1A	-0.126683
FBgn0027594	drpr	-5.1541	MEGF11, PEAR1, MEGF10	-0.176802
FBgn0261444	CG3638	-5.079	TTYH1, TTYH3, TTYH2	-0.0722881
FBgn0035321	CG1275	-4.8588	CYBRD1, CYB561, CYB561A3	-0.176288
FBgn0086676	spin	-4.7523	SPNS1, SPNS3, SPNS2	-0.251152
FBgn0010225	Gel	-4.5135	AVIL, VIL1, SCIN, GSN, VILL	-0.145439
FBgn0036790	AstC-R1	-4.4716	SSTR2, SSTR4, SSTR3, SSTR5, SSTR1	-0.0349153
FBgn0002719	Men	-4.4162	ME2, ME1, ME3	-0.140333
FBgn0034577	cpa	-4.3977	CAPZA3, CAPZA2, CAPZA1	-0.0660382
FBgn0027950	MBD-like	-4.1988	MBD2, MBD3, MBD3L1	-0.081603
FBgn0035106	rno	-4.075	JADE3, JADE2, JADE1	-0.0572735
FBgn0039385	CG5913	-4.0739	FAM98A, FAM98B, FAM98C	-0.267785
FBgn0030268	Klp10A	-4.0055	KIF2C, KIF2B, KIF2A	-0.254094
FBgn0265998	Doa	-3.9467	CLK4, CLK1, CLK3, CLK2	-0.375668
FBgn0033183	CG1620	-3.9406	MIER1, MIER3, MIER2	-0.0120497
FBgn0014863	Mlp84B	-3.9059	CSRP3, CSRP1, CSRP2	-0.00187281
FBgn0036816	Indy	-3.8113	SLC13A2, SLC13A5, SLC13A3, SLC13A4, SLC13A1	-0.141636
FBgn0034091	mrj	-3.8097	DNAJB6, DNAJB2, DNAJB7, DNAJB8	-0.41433
FBgn0038516	P5cr-2	-3.7447	PYCR3, PYCR1, PYCR2	-0.0683563
FBgn0037240	Cont	-3.6818	CNTN1, CNTN5, CNTN2, CNTN4, CNTN6, CNTN3	-0.133692
FBgn0002673	twe	-3.6464	CDC25B, CDC25A, CDC25C	-0.25731
FBgn0011274	Dif	-3.6401	RELA, REL, RELB	-0.340141
FBgn0024734	PRL-1	-3.601	PTP4A2, PTP4A1, PTP4A3	-0.281957
FBgn0010328	woc	-3.5315	ZMYM4, ZMYM3, ZMYM2	-0.120015
FBgn0033015	d4	-3.4951	DPF3, DPF2, DPF1	-0.37515
FBgn0052369	CG32369	-3.3824	LONRF2, LONRF1, LONRF3	-0.0287572
FBgn0053094	Synd	-3.3168	PACSIN1, PACSIN3, PACSIN2	-0.150349
FBgn0032451	spict	-3.2391	NIPAL4, NIPAL1, NIPA2	-0.195112
FBgn0038975	Nrx-1	-3.2204	NRXN1, NRXN2, NRXN3	-0.0736615
FBgn0037703	JHDM2	-3.1483	KDM3A, JMJD1C, KDM3B, HR	-0.0505982
FBgn0259978	vlc	-3.1111	DLGAP3, DLGAP4, DLGAP1	-0.0623124
FBgn0025936	Eph	-3.053	EPHA6, EPHA10, EPHB6, EPHA3, EPHB3, EPHA2, EPHA5, EPHB4, EPHA4, EPHA7, EPHB2, EPHB1, EPHA8	-0.0700003
